# Comparative genomics of StAR-related lipid transfer (START) domains across wild and cultivated rice

**DOI:** 10.1101/2020.07.20.211607

**Authors:** Sanjeet Kumar Mahtha, Ravi Kiran Purama, Gitanjali Yadav

## Abstract

START proteins, encoded by a plant amplified family of evolutionary conserved genes, are known to bind lipids/sterols in mammals. In the plant kingdom, they have been reported in proteins involved in lipid binding, transport, signaling, as well as modulation of transcriptional activity, but there is very limited information on sub-functionalization or evolution of new function within the amplified gene family. Availability of ten fully annotated wild and cultivated rice varieties enables a comprehensive analysis of this family across the rice pangenome, across functional categories, as well as across START sub-families. The presence of START domains in all seven wild and three cultivated rice genomes suggests low dispensability and critical functional roles for this family, further supported by chromosomal mapping, duplication analysis and conservation of domain structure. Analysis of synteny highlights a preponderance of segmental and dispersed modes of duplication among STARTs, while transcriptomic investigation of the main cultivated variety *Oryza sativa var. japonica* reveals sub-functionalization among START genes family members in terms of preferential expression across various developmental stages and anatomical parts, especially flowering related parts. Importance of this family was further supported by Ka/Ks ratios confirming strong negative/purifying selection, implying that START family duplication is strongly constrained and evolutionarily stable.
