## Supplementary Table S1 for "Comparative genomics of StAR-related lipid transfer (START) domains across wild and cultivated rice"

### Sheet: Sorted_based_on_type
No.	Accession_ids	Domain Arrangements	Protein length (AA)	START Domain region From To		START domain size	TM helix segments	Chr. mapping	Number of exon coding full length protein	Number of exon encoding START domain regions	START Gene length in nucleotides	START CDS length in nucleotides	Phylogeny code assign for each locus ids
Cultivated Rice species
Oryza sativa var. japonica
1	LOC_Os03g01890	HD bZIP START MEKHLA	840	159	375	217	0	03_Chr	19	8	8087	2520	O.jap_Cv_LF1_HZSM1
2	LOC_Os03g43930	HD bZIP START MEKHLA	863	175	391	217	0	03_Chr	18	8	5851	2589	O.jap_Cv_HB4_HZSM2
3	LOC_Os10g33960	HD bZIP START MEKHLA	841	161	377	217	0	10_Chr	19	8	6965	2523	O.jap_Cv_HOX9_HZSM3
4	LOC_Os12g41860	HD bZIP START MEKHLA	856	172	388	217	0	12_Chr	18	8	6715	2568	O.jap_Cv_HOX33_HZSM4
5	LOC_Os01g10320	START MEKHLA	637	1	155	155	0	01_Chr	14	5	4097	1911	O.jap_Cv_HOX29_SM1
6	LOC_Os06g50510	START MEKHLA	705	219	336	118	0	06_Chr	14	4	8759	2115	O.jap_Cv_SM2
7	LOC_Os02g45250	HD bZIP START	805	309	545	237	0	02_Chr	9	4	7050	2415	O.jap_Cv_ROC5_HZS1
8	LOC_Os08g19590	HD bZIP START	787	249	499	251	0	08_Chr	9	4	8442	2361	O.jap_Cv_TF1L_HZS2
9	LOC_Os01g55549	HD START	817	306	537	232	0	01_Chr	10	4	3411	2451	O.jap_Cv_ROC9_HS1
10	LOC_Os01g57890	HD START	710	216	437	222	0	01_Chr	12	4	6636	2130	O.jap_Cv_TF1_HS2
11	LOC_Os04g48070	HD START	814	310	555	246	0	04_Chr	9	4	6341	2442	O.jap_Cv_ROC4_HS3
12	LOC_Os04g53540	HD START	785	290	519	230	0	04_Chr	12	4	7405	2355	O.jap_Cv_ROC2_HS4
13	LOC_Os06g10600	HD START	698	201	453	253	0	06_Chr	9	4	3070	2094	O.jap_Cv_HS5
14	LOC_Os08g04190	HD START	750	260	490	231	0	08_Chr	4	1	3051	2250	O.jap_Cv_ROC7_HS6
15	LOC_Os08g08820	HD START	785	294	518	225	0	08_Chr	12	4	7544	2355	O.jap_Cv_ROC1_HS7
16	LOC_Os09g35760	HD START	873	355	579	225	0	09_Chr	9	4	6916	2619	O.jap_Cv_HS8
17	LOC_Os10g42490	HD START	883	344	580	237	0	10_Chr	12	4	5744	2649	O.jap_Cv_ROC3_HS9
18	LOC_Os02g01270	PH START DUF1336	805	257	453	197	0	02_Chr	20	8	6090	2415	O.jap_Cv_PSD1
19	LOC_Os10g31770	PH START DUF1336	726	208	377	170	0	10_Chr	22	7	8812	2178	O.jap_Cv_PSD2
20	LOC_Os08g34060	START DUF1336	764	232	398	167	0	08_Chr	23	7	16989	2292	O.jap_Cv_SD1
21	LOC_Os02g03230	START	421	122	328	207	0	02_Chr	6	5	3451	1263	O.jap_Cv_mS1
22	LOC_Os02g26860	START	436	105	312	208	1	02_Chr	6	4	4909	1308	O.jap_Cv_mS2
23	LOC_Os04g02910	START	401	99	306	208	0	04_Chr	6	5	3422	1203	O.jap_Cv_mS3
24	LOC_Os06g50560	START	530	219	336	118	0	06_Chr	10	4	6793	1590	O.jap_Cv_mS4
25	LOC_Os06g50724	START	342	31	148	118	0	06_Chr	7	4	3545	1026	O.jap_Cv_mS5
26	LOC_Os07g08760	START	443	137	348	212	2	07_Chr	6	5	4417	1329	O.jap_Cv_mS6
27	LOC_Os07g47130	START	268	86	185	100	0	07_Chr	2	2	913	804	O.jap_Cv_mS7
28	LOC_Os11g14070	START	271	59	253	195	0	11_Chr	3	2	6159	813	O.jap_Cv_mS8
Oryza sativa var. indica
1	BGIOSGA013211	HD bZIP START MEKHLA	859	175	391	217	0	03_Chr	18	8	5294	2580	O.ind_Cv_HZSM2
2	BGIOSGA002186	HD bZIP START MEKHLA	886	166	405	240	0	01_Chr	15	7	4662	2661	O.ind_Cv_HZSM5
3	BGIOSGA033144	HD bZIP START MEKHLA	799	137	336	200	0	10_Chr	17	7	5687	2400	O.ind_Cv_HZSM3
4	BGIOSGA035845	HD bZIP START MEKHLA	855	172	388	217	0	12_Chr	18	7	5664	2568	O.ind_Cv_HZSM4
5	BGIOSGA011687	HD bZIP START MEKHLA	857	159	375	217	0	03_Chr	19	8	6703	2574	O.ind_Cv_HZSM1
6	BGIOSGA028396	HD bZIP START	790	249	503	255	0	08_Chr	8	4	4123	2373	O.ind_Cv_HZS2
7	BGIOSGA005852	HD bZIP START	804	309	545	237	0	02_Chr	9	4	5999	2415	O.ind_Cv_HZS1
8	BGIOSGA021700	HD START	613	201	436	236	0	06_Chr	10	4	2926	1842	O.ind_Cv_HS5
9	BGIOSGA027698	HD START	785	296	526	231	0	08_Chr	4	1	3883	2358	O.ind_Cv_HS6
10	BGIOSGA031343	HD START	866	328	564	237	0	10_Chr	11	4	4393	2601	O.ind_Cv_HS9
11	BGIOSGA014304	HD START	784	290	519	230	0	04_Chr	11	4	5773	2355	O.ind_Cv_HS4
12	BGIOSGA004593	HD START	736	216	438	223	0	01_Chr	12	4	5916	2211	O.ind_Cv_HS2
13	BGIOSGA000782	HD START	759	249	480	232	0	01_Chr	11	4	3415	2280	O.ind_Cv_HS1
14	BGIOSGA029405	HD START	815	353	577	225	0	09_Chr	9	4	5830	2448	O.ind_Cv_HS8
15	BGIOSGA014527	HD START	849	326	591	266	0	04_Chr	10	5	5716	2550	O.ind_Cv_HS3
16	BGIOSGA028102	HD START	765	275	499	225	0	08_Chr	10	4	6290	2298	O.ind_Cv_HS7
17	BGIOSGA007330	PH START DUF1336	777	240	426	187	0	02_Chr	19	8	5531	2334	O.ind_Cv_PSD 1
18	BGIOSGA033068	PH START DUF1336	725	208	377	170	0	10_Chr	21	7	7595	2178	O.ind_Cv_PSD3
19	BGIOSGA022187	PH START DUF1336	719	205	387	183	0	06_Chr	22	7	7505	2160	O.ind_Cv_PSD2
20	BGIOSGA028734	START DUF1336	812	281	447	167	0	08_Chr	23	7	14853	2439	O.ind_Cv_SD1
21	BGIOSGA008180	START	436	106	313	208	1	02_Chr	6	4	4309	1311	O.ind_Cv_mS2
22	BGIOSGA004594	START	400	1	102	102	0	01_Chr	6	2	1789	1203	O.ind_Cv_mS4
23	BGIOSGA015687	START	400	99	306	208	0	04_Chr	6	5	2425	1203	O.ind_Cv_mS3
24	BGIOSGA007209	START	420	122	328	207	0	02_Chr	6	5	2920	1263	O.ind_Cv_mS1
25	BGIOSGA034213	START	270	59	253	195	0	11_Chr	3	2	5852	813	O.ind_Cv_mS7
26	BGIOSGA024704	START	442	137	348	212	2	07_Chr	6	5	3853	1329	O.ind_Cv_mS6
27	BGIOSGA023612	START	330	20	137	118	0	06_Chr	7	4	3545	993	O.ind_Cv_mS5
Oryza glaberrima
1	ORGLA03G0005300	HD bZIP START MEKHLA	839	159	375	217	0	03_Chr	18	8	6719	2520	O.gla_Cv_HZSM1
2	ORGLA03G0253300	HD bZIP START MEKHLA	862	175	391	217	0	03_Chr	18	8	5296	2589	O.gla_Cv_HZSM2
3	ORGLA10G0115700	HD bZIP START MEKHLA	840	161	377	217	0	10_Chr	18	8	5760	2523	O.gla_Cv_HZSM3
4	ORGLA12G0158900	HD bZIP START MEKHLA	855	172	388	217	0	12_Chr	18	8	6128	2568	O.gla_Cv_HZSM4
5	ORGLA01G0060700	START MEKHLA	635	1	155	155	0	01_Chr	14	6	3825	1908	O.gla_Cv_SM1
6	ORGLA02G0238300	HD bZIP START	804	309	545	237	0	02_Chr	9	4	5997	2415	O.gla_Cv_HZS1
7	ORGLA08G0080600	HD bZIP START	786	249	499	251	0	08_Chr	8	4	4123	2361	O.gla_Cv_HZS2
8	ORGLA01G0257700	HD START	816	306	537	232	0	01_Chr	10	4	3412	2451	O.gla_Cv_HS1
9	ORGLA01G0275300	HD START	709	216	437	222	0	01_Chr	11	4	5641	2130	O.gla_Cv_HS2
10	ORGLA04G0191300	HD START	812	309	554	246	0	04_Chr	9	4	5672	2439	O.gla_Cv_HS3
11	ORGLA04G0231200	HD START	782	290	519	230	0	04_Chr	11	4	5767	2349	O.gla_Cv_HS4
12	ORGLA06G0063600	HD START	570	201	436	236	0	06_Chr	9	4	2535	1710	O.gla_Cv_HS5
13	ORGLA06G0247800	HD START	480	201	400	200	0	06_Chr	6	3	2010	1440	O.gla_Cv_HS8
14	ORGLA08G0016400	HD START	749	260	490	231	0	08_Chr	3	1	2463	2250	O.gla_Cv_HS6
15	ORGLA08G0042800	HD START	761	271	495	225	0	08_Chr	9	4	5684	2286	O.gla_Cv_HS7
16	ORGLA10G0146400	HD START	882	344	580	237	0	10_Chr	11	4	4431	2649	O.gla_Cv_HS9
17	ORGLA10G0106900	PH START DUF1336	730	208	377	170	0	10_Chr	21	7	7391	2193	O.gla_Cv_PSD1
18	ORGLA02G0002000	START DUF1336	693	146	342	197	0	02_Chr	20	8	4552	2079	O.gla_Cv_SD2
19	ORGLA08G0139700	START DUF1336	763	232	398	167	0	08_Chr	22	7	15564	2292	O.gla_Cv_SD1
20	ORGLA02G0018400	START	420	122	328	207	0	02_Chr	6	5	2919	1263	O.gla_Cv_mS1
21	ORGLA02G0141000	START	385	53	263	211	0	02_Chr	6	4	4150	1158	O.gla_Cv_mS2
22	ORGLA04G0008500	START	406	105	312	208	0	04_Chr	6	5	2432	1221	O.gla_Cv_mS3
23	ORGLA07G0045900	START	442	137	348	212	2	07_Chr	6	5	3853	1329	O.gla_Cv_mS4
24	ORGLA11G0072100	START	272	61	255	195	0	11_Chr	3	2	5609	819	O.gla_Cv_mS5
Wild Rice species
Oryza rufipogon
1	ORUFI01G06940	HD bZIP START MEKHLA	884	173	412	240	0	01_Chr	16	7	4688	2655	O.ruf_Wd_HZSM5
2	ORUFI03G00510	HD bZIP START MEKHLA	861	159	375	217	0	03_Chr	19	8	8268	2586	O.ruf_Wd_HZSM1
3	ORUFI03G28280	HD bZIP START MEKHLA	859	175	391	217	0	03_Chr	18	8	5296	2580	O.ruf_Wd_HZSM2
4	ORUFI10G14170	HD bZIP START MEKHLA	840	161	377	217	0	10_Chr	20	8	7253	2523	O.ruf_Wd_HZSM3
5	ORUFI12G20830	HD bZIP START MEKHLA	869	172	388	217	0	12_Chr	19	8	6129	2610	O.ruf_Wd_HZSM4
6	ORUFI02G29080	HD bZIP START	804	309	545	237	0	02_Chr	9	4	6028	2415	O.ruf_Wd_HZS1
7	ORUFI08G10670	HD bZIP START	790	249	503	255	0	08_Chr	9	4	8547	2373	O.ruf_Wd_HZS2
8	ORUFI01G34950	HD START	815	305	536	232	0	01_Chr	10	4	3411	2448	O.ruf_Wd_HS1
9	ORUFI01G36780	HD START	709	216	437	222	0	01_Chr	12	4	6999	2130	O.ruf_Wd_HS2
10	ORUFI04G23720	HD START	836	327	566	240	0	04_Chr	9	4	5727	2511	O.ruf_Wd_HS3
11	ORUFI04G27800	HD START	763	287	516	230	0	04_Chr	11	4	5190	2292	O.ruf_Wd_HS4
12	ORUFI06G07070	HD START	759	201	461	261	0	06_Chr	9	4	3073	2280	O.ruf_Wd_HS5
13	ORUFI08G02510	HD START	797	296	526	231	0	08_Chr	5	1	4247	2394	O.ruf_Wd_HS6
14	ORUFI08G05670	HD START	739	281	505	225	0	08_Chr	11	4	7742	2220	O.ruf_Wd_HS7
15	ORUFI09G18410	HD START	870	353	577	225	0	09_Chr	9	4	5744	2613	O.ruf_Wd_HS8
16	ORUFI10G20730	HD START	879	341	577	237	0	10_Chr	11	4	4431	2640	O.ruf_Wd_HS9
17	ORUFI02G00290	PH START DUF1336	783	295	432	138	0	02_Chr	20	5	6557	2352	O.ruf_Wd_PSD1
18	ORUFI10G12680	PH START DUF1336	852	325	503	179	0	10_Chr	24	7	8838	2559	O.ruf_Wd_PSD2
19	ORUFI02G01930	START	420	122	328	207	0	02_Chr	6	5	2920	1263	O.ruf_Wd_mS1
20	ORUFI02G16760	START	435	105	312	208	1	02_Chr	6	4	4885	1308	O.ruf_Wd_mS2
21	ORUFI04G01090	START	400	99	306	208	0	04_Chr	6	5	2424	1203	O.ruf_Wd_mS3
22	ORUFI06G29670	START	364	1	119	119	0	06_Chr	7	4	2836	1095	O.ruf_Wd_mS4
23	ORUFI07G05330	START	442	137	348	212	2	07_Chr	7	5	4086	1329	O.ruf_Wd_mS6
24	ORUFI07G26520	START	267	86	185	100	0	07_Chr	2	2	915	804	O.ruf_Wd_mS7
25	ORUFI11G08470	START	270	59	253	195	0	11_Chr	3	2	5614	813	O.ruf_Wd_mS5
Oryza nivara
1	ONIVA01G07970	HD bZIP START MEKHLA	913	173	412	240	0	01_Chr	16	7	4684	2742	O.niv_Wd_HZSM5
2	ONIVA03G28370	HD bZIP START MEKHLA	859	175	391	217	0	03_Chr	18	8	5296	2580	O.niv_Wd_HZSM2
3	ONIVA10G14800	HD bZIP START MEKHLA	855	161	392	232	0	10_Chr	20	8	7199	2568	O.niv_Wd_HZSM3
4	ONIVA11G21180	HD bZIP START MEKHLA	861	159	375	217	0	11_Chr	19	8	8251	2586	O.niv_Wd_HZSM1
5	ONIVA12G17580	HD bZIP START MEKHLA	925	172	388	217	0	12_Chr	21	8	6126	2778	O.niv_Wd_HZSM4
6	ONIVA02G30520	HD bZIP START	804	309	545	237	0	02_Chr	9	4	6123	2415	O.niv_Wd_HZS1
7	ONIVA10G10170	HD bZIP START	736	251	498	248	0	10_Chr	8	4	8648	2211	O.niv_Wd_HZS2
8	ONIVA01G36080	HD START	816	306	537	232	0	01_Chr	10	4	3412	2451	O.niv_Wd_HS1
9	ONIVA01G38360	HD START	737	216	438	223	0	01_Chr	12	4	6190	2214	O.niv_Wd_HS2
10	ONIVA04G20660	HD START	817	327	566	240	0	04_Chr	9	4	5723	2454	O.niv_Wd_HS3
11	ONIVA04G25060	HD START	796	290	519	230	0	04_Chr	13	4	7120	2391	O.niv_Wd_HS4
12	ONIVA06G08130	HD START	759	201	461	261	0	06_Chr	9	4	3068	2280	O.niv_Wd_HS5
13	ONIVA08G02450	HD START	790	289	519	231	0	08_Chr	5	1	4222	2373	O.niv_Wd_HS6
14	ONIVA08G05020	HD START	739	281	505	225	0	08_Chr	11	4	7679	2220	O.niv_Wd_HS7
15	ONIVA09G18120	HD START	870	353	577	225	0	09_Chr	9	4	5759	2613	O.niv_Wd_HS8
16	ONIVA10G22060	HD START	879	341	577	237	0	10_Chr	11	4	4424	2640	O.niv_Wd_HS9
17	ONIVA02G00280	PH START DUF1336	779	291	428	138	0	02_Chr	20	5	6081	2340	O.niv_Wd_PSD1
18	ONIVA06G01480	PH START DUF1336	765	251	433	183	0	06_Chr	22	7	8391	2298	O.niv_Wd_PSD3
19	ONIVA10G11380	PH START DUF1336	739	249	390	142	0	10_Chr	24	5	9173	2220	O.niv_Wd_PSD2
20	ONIVA10G14690	PH START DUF1336	742	205	315	111	0	10_Chr	21	5	9039	2229	O.niv_Wd_PSD4
21	ONIVA02G01830	START	420	122	328	207	0	02_Chr	6	5	2925	1263	O.niv_Wd_mS1
22	ONIVA02G17540	START	503	173	380	208	2	02_Chr	7	4	5094	1512	O.niv_Wd_mS2
23	ONIVA04G00760	START	400	99	306	208	0	04_Chr	6	5	2427	1203	O.niv_Wd_mS3
24	ONIVA06G30280	START	415	31	144	114	0	06_Chr	11	4	6072	1248	O.niv_Wd_mS4
25	ONIVA07G04320	START	442	137	348	212	2	07_Chr	7	5	4087	1329	O.niv_Wd_mS6
26	ONIVA11G08330	START	267	59	250	192	0	11_Chr	3	2	5540	804	O.niv_Wd_mS5
Oryza barthii
1	OBART01G06400	HD bZIP START MEKHLA	897	173	417	245	0	01_Chr	16	7	4670	2694	O.bar_Wd_HZSM5
2	OBART03G00720	HD bZIP START MEKHLA	861	159	375	217	0	03_Chr	19	8	8078	2586	O.bar_Wd_HZSM1
3	OBART03G27200	HD bZIP START MEKHLA	859	175	391	217	0	03_Chr	18	8	5300	2580	O.bar_Wd_HZSM2
4	OBART10G13430	HD bZIP START MEKHLA	853	174	390	217	0	10_Chr	20	8	7167	2562	O.bar_Wd_HZSM3
5	OBART12G18630	HD bZIP START MEKHLA	855	172	388	217	0	12_Chr	18	8	6128	2568	O.bar_Wd_HZSM4
6	OBART02G27630	HD bZIP START	804	309	545	237	0	02_Chr	9	4	6114	2415	O.bar_Wd_HZS1
7	OBART08G09450	HD bZIP START	790	249	503	255	0	08_Chr	9	4	8394	2373	O.bar_Wd_HZS2
8	OBART01G31750	HD START	816	306	537	232	0	01_Chr	10	4	3412	2451	O.bar_Wd_HS1
9	OBART01G33600	HD START	715	222	443	222	0	01_Chr	12	4	6216	2148	O.bar_Wd_HS2
10	OBART04G22070	HD START	828	326	565	240	0	04_Chr	9	4	5724	2487	O.bar_Wd_HS3
11	OBART04G26630	HD START	636	258	401	144	0	04_Chr	11	3	5061	1911	O.bar_Wd_HS4
12	OBART06G06830	HD START	658	201	461	261	0	06_Chr	11	4	2999	1977	O.bar_Wd_HS5
13	OBART08G05070	HD START	706	248	472	225	0	08_Chr	10	4	6079	2121	O.bar_Wd_HS7
14	OBART09G17090	HD START	832	312	543	232	0	09_Chr	10	4	5775	2499	O.bar_Wd_HS8
15	OBART10G19440	HD START	879	341	577	237	0	10_Chr	11	4	4422	2640	O.bar_Wd_HS6
16	OBART02G00270	PH START DUF1336	776	288	425	138	0	02_Chr	20	5	6047	2331	O.bar_Wd_PSD1
17	OBART10G12110	PH START DUF1336	708	181	359	179	0	10_Chr	23	7	8812	2127	O.bar_Wd_PSD2
18	OBART02G01950	START	310	12	218	207	0	02_Chr	6	5	2714	933	O.bar_Wd_mS1
19	OBART02G16280	START	332	3	210	208	0	02_Chr	5	4	4476	999	O.bar_Wd_mS2
20	OBART04G01070	START	406	105	312	208	0	04_Chr	6	5	2432	1221	O.bar_Wd_mS3
21	OBART06G27690	START	415	31	148	118	0	06_Chr	10	4	5804	1248	O.bar_Wd_mS4
22	OBART07G05510	START	450	145	356	212	1	07_Chr	7	5	3711	1353	O.bar_Wd_mS6
23	OBART11G08150	START	214	60	197	138	0	11_Chr	4	3	5296	645	O.bar_Wd_mS5
Oryza glumaepatula
1	OGLUM01G07380	HD bZIP START MEKHLA	897	173	412	240	0	01_Chr	16	7	4716	2694	O.glu_Wd_HZSM5
2	OGLUM03G00670	HD bZIP START MEKHLA	861	159	375	217	0	03_Chr	19	8	8252	2586	O.glu_Wd_HZSM1
3	OGLUM03G27880	HD bZIP START MEKHLA	884	200	416	217	0	03_Chr	19	8	5437	2655	O.glu_Wd_HZSM2
4	OGLUM10G13240	HD bZIP START MEKHLA	855	161	392	232	0	10_Chr	20	8	7121	2568	O.glu_Wd_HZSM3
5	OGLUM12G20280	HD bZIP START MEKHLA	889	172	388	217	0	12_Chr	19	8	6129	2670	O.glu_Wd_HZSM4
6	OGLUM02G28170	HD bZIP START	804	309	545	237	0	02_Chr	9	4	6121	2415	O.glu_Wd_HZS1
7	OGLUM08G10180	HD bZIP START	837	301	550	250	0	08_Chr	10	4	9765	2514	O.glu_Wd_HZS2
8	OGLUM01G35890	HD START	777	306	537	232	0	01_Chr	10	4	3411	2334	O.glu_Wd_HS1
9	OGLUM01G37810	HD START	709	216	437	222	0	01_Chr	12	4	6150	2130	O.glu_Wd_HS2
10	OGLUM04G22100	HD START	868	327	598	272	0	04_Chr	10	5	5743	2607	O.glu_Wd_HS3
11	OGLUM04G26010	HD START	838	318	547	230	0	04_Chr	14	4	6417	2517	O.glu_Wd_HS4
12	OGLUM06G07200	HD START	759	201	461	261	0	06_Chr	9	4	3078	2280	O.glu_Wd_HS5
13	OGLUM08G02240	HD START	787	286	516	231	0	08_Chr	5	1	4204	2364	O.glu_Wd_HS6
14	OGLUM08G05340	HD START	744	285	510	226	0	08_Chr	11	4	8658	2235	O.glu_Wd_HS7
15	OGLUM09G17630	HD START	870	353	577	225	0	09_Chr	9	4	5721	2613	O.glu_Wd_HS8
16	OGLUM10G19540	HD START	891	353	589	237	0	10_Chr	11	4	4437	2676	O.glu_Wd_HS9
17	OGLUM02G00270	PH START DUF1336	776	288	425	138	0	02_Chr	20	5	6033	2331	O.glu_Wd_PSD1
18	OGLUM06G01090	PH START DUF1336	757	243	425	183	0	06_Chr	26	7	26421	2274	O.glu_Wd_PSD3
19	OGLUM10G11870	PH START DUF1336	574	234	291	58	0	10_Chr	19	2	8915	1725	O.glu_Wd_PSD2
20	OGLUM02G01810	START	420	122	328	207	0	02_Chr	6	5	2920	1263	O.glu_Wd_mS1
21	OGLUM02G16340	START	502	172	379	208	2	02_Chr	6	4	5049	1509	O.glu_Wd_mS2
22	OGLUM04G00980	START	406	105	312	208	0	04_Chr	6	5	2440	1221	O.glu_Wd_mS3
23	OGLUM06G29150	START	942	348	465	118	0	06_Chr	19	4	7943	2829	O.glu_Wd_mS4
24	OGLUM07G04970	START	442	137	348	212	2	07_Chr	7	5	3855	1329	O.glu_Wd_mS6
25	OGLUM07G25570	START	283	102	201	100	0	07_Chr	2	2	963	852	O.glu_Wd_mS5
Oryza meridionalis
1	OMERI01G06500	HD bZIP START MEKHLA	847	165	368	204	0	01_Chr	17	8	6126	2544	O.mer_Wd_HZSM5
2	OMERI03G00480	HD bZIP START MEKHLA	861	159	375	217	0	03_Chr	19	8	8570	2586	O.mer_Wd_HZSM1
3	OMERI03G00550	HD bZIP START MEKHLA	859	175	391	217	0	03_Chr	19	8	5970	2580	O.mer_Wd_HZSM2
4	OMERI10G10230	HD bZIP START MEKHLA	847	168	384	217	0	10_Chr	21	8	8534	2544	O.mer_Wd_HZSM3
5	OMERI12G14040	HD bZIP START MEKHLA	829	174	362	189	0	12_Chr	20	7	7472	2490	O.mer_Wd_HZSM4
6	OMERI02G26880	HD bZIP START	804	309	545	237	0	02_Chr	9	4	7685	2415	O.mer_Wd_HZS1
7	OMERI08G08060	HD bZIP START	869	335	584	250	0	08_Chr	10	4	9173	2610	O.mer_Wd_HZS2
8	OMERI01G28810	HD START	856	346	577	232	0	01_Chr	15	4	6745	2571	O.mer_Wd_HS1
9	OMERI01G30450	HD START	709	216	437	222	0	01_Chr	12	4	6432	2130	O.mer_Wd_HS2
10	OMERI04G18610	HD START	829	327	566	240	0	04_Chr	9	4	6466	2490	O.mer_Wd_HS3
11	OMERI06G08000	HD START	740	201	464	264	0	06_Chr	9	3	3940	2223	O.mer_Wd_HS5
12	OMERI08G02310	HD START	792	293	521	229	0	08_Chr	5	1	5588	2379	O.mer_Wd_HS6
13	OMERI09G12650	HD START	851	336	560	225	0	09_Chr	9	4	7488	2556	O.mer_Wd_HS7
14	OMERI10G15290	HD START	883	348	584	237	0	10_Chr	12	4	7094	2652	O.mer_Wd_HS4
15	OMERI02G09330	PH START DUF1336	754	266	403	138	0	02_Chr	19	5	8047	2265	O.mer_Wd_PSD1
16	OMERI06G01090	PH START DUF1336	805	276	338	63	0	06_Chr	23	2	12002	2418	O.mer_Wd_PSD3
17	OMERI10G09100	PH START DUF1336	626	236	310	75	0	10_Chr	21	3	9769	1881	O.mer_Wd_PSD2
18	OMERI02G02610	START	517	212	425	214	0	02_Chr	7	5	4047	1554	O.mer_Wd_mS1
19	OMERI02G15840	START	493	163	370	208	0	02_Chr	7	4	5799	1482	O.mer_Wd_mS2
20	OMERI04G00950	START	406	105	312	208	0	04_Chr	6	5	4324	1221	O.mer_Wd_mS3
21	OMERI04G21680	START	436	1	192	192	0	04_Chr	15	4	8893	1311	O.mer_Wd_mS4
22	OMERI05G17970	START	491	186	397	212	2	05_Chr	7	5	5391	1476	O.mer_Wd_mS5
Oryza punctata
1	OPUNC01G06180	HD bZIP START MEKHLA	883	203	402	200	0	01_Chr	15	7	4507	2652	O.pun_Wd_HZSM5
2	OPUNC03G00630	HD bZIP START MEKHLA	839	159	375	217	0	03_Chr	20	8	8153	2520	O.pun_Wd_HZSM1
3	OPUNC03G00670	HD bZIP START MEKHLA	839	159	375	217	0	03_Chr	20	8	8153	2520	O.pun_Wd_HZSM6
4	OPUNC03G24840	HD bZIP START MEKHLA	875	180	407	228	0	03_Chr	18	8	5275	2628	O.pun_Wd_HZSM2
5	OPUNC10G11850	HD bZIP START MEKHLA	838	159	375	217	0	10_Chr	19	8	7372	2517	O.pun_Wd_HZSM3
6	OPUNC12G16840	HD bZIP START MEKHLA	854	172	388	217	0	12_Chr	18	8	5758	2565	O.pun_Wd_HZSM4
7	OPUNC02G25360	HD bZIP START	804	309	545	237	0	02_Chr	9	4	5980	2415	O.pun_Wd_HZS1
8	OPUNC08G08700	HD bZIP START	787	254	502	249	0	08_Chr	9	4	8180	2364	O.pun_Wd_HZS2
9	OPUNC01G30780	HD START	832	302	533	232	0	01_Chr	9	4	3397	2499	O.pun_Wd_HS1
10	OPUNC01G32670	HD START	735	216	437	222	0	01_Chr	12	4	6354	2208	O.pun_Wd_HS2
11	OPUNC04G19830	HD START	641	255	383	129	0	04_Chr	8	3	5751	1926	O.pun_Wd_HS3
12	OPUNC04G23630	HD START	784	294	524	231	0	04_Chr	11	4	4936	2355	O.pun_Wd_HS4
13	OPUNC06G06470	HD START	706	200	435	236	0	06_Chr	10	4	3092	2121	O.pun_Wd_HS5
14	OPUNC08G02090	HD START	788	292	518	227	0	08_Chr	5	1	4184	2367	O.pun_Wd_HS6
15	OPUNC08G04870	HD START	776	291	513	223	0	08_Chr	12	4	11053	2331	O.pun_Wd_HS7
16	OPUNC09G15430	HD START	915	398	621	224	0	09_Chr	10	4	5616	2748	O.pun_Wd_HS8
17	OPUNC10G17890	HD START	876	343	581	239	0	10_Chr	11	4	4654	2631	O.pun_Wd_HS9
18	OPUNC10G17920	HD START	876	343	581	239	0	10_Chr	11	4	4652	2631	O.pun_Wd_HS10
19	OPUNC10G10390	PH START DUF1336	705	208	357	150	0	10_Chr	34	8	20534	2118	O.pun_Wd_PSD2
20	OPUNC11G05520	PH START DUF1336	761	252	417	166	0	11_Chr	19	6	4521	2286	O.pun_Wd_PSD1
21	OPUNC02G14500	START	428	98	305	208	1	02_Chr	6	4	5563	1287	O.pun_Wd_mS2
22	OPUNC04G01070	START	475	101	308	208	0	04_Chr	7	5	2649	1428	O.pun_Wd_mS3
23	OPUNC07G05340	START	441	136	347	212	2	07_Chr	6	5	3769	1326	O.pun_Wd_mS1
24	OPUNC11G07930	START	277	63	254	192	0	11_Chr	3	2	5032	834	O.pun_Wd_mS4
Oryza brachyantha
1	OB01G16410	HD bZIP START MEKHLA	860	165	374	210	0	01_Chr	18	8	4599	2583	O.bra_Wd_HZSM5
2	OB03G10760	HD bZIP START MEKHLA	839	159	375	217	0	03_Chr	21	8	7948	2520	O.bra_Wd_HZSM1
3	OB03G35020	HD bZIP START MEKHLA	924	238	454	217	0	03_Chr	20	8	7700	2775	O.bra_Wd_HZSM2
4	OB10G20600	HD bZIP START MEKHLA	841	161	375	215	0	10_Chr	19	7	6603	2526	O.bra_Wd_HZSM3
5	OB12G25330	HD bZIP START MEKHLA	827	144	360	217	0	12_Chr	19	7	5775	2484	O.bra_Wd_HZSM4
6	OB02G35000	HD bZIP START	802	307	543	237	0	02_Chr	11	4	6778	2409	O.bra_Wd_HZS1
7	OB08G18460	HD bZIP START	773	252	488	237	0	08_Chr	11	4	9707	2322	O.bra_Wd_HZS2
8	OB01G40650	HD START	789	287	519	233	0	01_Chr	11	4	3723	2370	O.bra_Wd_HS1
9	OB01G42420	HD START	725	233	453	221	0	01_Chr	12	4	5376	2178	O.bra_Wd_HS2
10	OB04G29090	HD START	812	317	555	239	0	04_Chr	9	4	5867	2439	O.bra_Wd_HS3
11	OB04G32930	HD START	799	291	520	230	0	04_Chr	13	4	6299	2400	O.bra_Wd_HS4
12	OB06G16250	HD START	712	205	440	236	0	06_Chr	10	4	3067	2139	O.bra_Wd_HS5
13	OB08G12470	HD START	681	257	425	169	0	08_Chr	5	2	3029	2046	O.bra_Wd_HS6
14	OB09G23660	HD START	903	354	581	228	0	09_Chr	9	4	5734	2712	O.bra_Wd_HS8
15	OB10G26620	HD START	896	348	587	240	0	10_Chr	13	4	4736	2691	O.bra_Wd_HS7
16	OB02G10290	PH START DUF1336	793	249	445	197	0	02_Chr	20	8	4520	2382	O.bra_Wd_PSD1
17	OB10G19410	PH START DUF1336	815	300	469	170	0	10_Chr	23	7	11961	2448	O.bra_Wd_PSD2
18	OB10G20570	PH START DUF1336	769	201	393	193	0	10_Chr	24	8	8425	2310	O.bra_Wd_PSD3
19	OB06G11230	PH START	349	206	346	141	0	06_Chr	12	6	3762	1050	O.bra_Wd_PS1
20	OB08G23520	START DUF1336	775	242	434	193	0	08_Chr	23	8	32958	2328	O.bra_Wd_SD1
21	OB02G24430	START	321	6	213	208	0	02_Chr	7	4	5781	966	O.bra_Wd_mS2
22	OB04G10780	START	407	106	313	208	1	04_Chr	8	5	3759	1224	O.bra_Wd_mS3
23	OB07G14050	START	391	87	297	211	2	07_Chr	8	5	5345	1176	O.bra_Wd_mS1
24	OB08G15100	START	510	26	245	220	0	08_Chr	7	4	4034	1533	O.bra_Wd_mS5
25	OB11G16480	START	173	5	148	144	0	11_Chr	1	1	522	522	O.bra_Wd_mS4
